# Tissue-specific transcription footprinting using RNA PoI DamID (RAPID) in *C. elegans*

**DOI:** 10.1101/2020.08.19.257873

**Authors:** Georgina Gómez-Saldivar, Jaime Osuna-Luque, Jennifer I. Semple, Dominique A. Glauser, Sophie Jarriault, Peter Meister

**Affiliations:** University of Fribourg, Switzerland; Cell Fate and Nuclear Organization, Institute of Cell Biology, University of Bern, Switzerland; Institut de Génétique et de Biologie Moléculaire et Cellulaire (IGBMC); Institut National de la Santé et de la Recherche Médicale (INSERM) U1258/Centre National de la Recherche Scientifique (CNRS) UMR7104/Université de Strasbourg, France; Graduate School for Cellular and Biomedical Sciences, University of Bern, Switzerland

## Abstract

Differential gene expression across cell types underlies the development and cell physiology in multicellular organisms. *C. elegans* is a powerful, extensively used model to address these biological questions. A remaining bottleneck relates, however, to the difficulty to obtain comprehensive tissue-specific gene transcription data, since available methods are still challenging to execute and/or require large worm populations. Here, we introduce the <u>R</u>N<u>A</u> <u>P</u>ol Dam<u>ID</u> (RAPID) approach, in which the Dam methyltransferase is fused to a ubiquitous RNA polymerase subunit in order to create transcriptional footprints *via* methyl marks on the DNA of transcribed genes. To validate the method, we determined the polymerase footprints in whole animals, sorted embryonic blastomeres and in different tissues from intact young adults by driving Dam fusion expression tissue-specifically. We obtained meaningful transcriptional footprints in line with RNA-seq studies in whole animals or specific tissues. To challenge the sensitivity of RAPID and demonstrate its utility to determine novel tissue-specific transcriptional profiles, we determined the transcriptional footprints of the pair of XXX neuroendocrine cells, representing 0.2% of the somatic cell content of the animals. We identified 2362 candidate genes with putatively active transcription in XXX cells, among which the few known markers for these cells. Using transcriptional reporters for a subset of new hits, we confirmed that the majority of them were expressed in XXX and identified novel XXX-specific markers. Taken together, our work establishes RAPID as a valid method for the determination of polymerase footprints in specific tissues of *C. elegans* without the need for cell sorting or RNA tagging.

**Article summary:** Gene expression is a major determinant of cell fate and physiology, yet it is notoriously difficult to characterize in individual cell types for the widely used model system *C. elegans*. Here, we introduce a method based on the *in vivo* covalent modification of DNA by transcribing RNA polymerases to determine genome-wide transcription patterns in single tissues of embryos or young adult animals. We show that the method is able to identify actively transcribed genes in tissues representing down to 0.2% of the somatic cells in adult animals. Additionally, this method can be fully performed in a single laboratory by using third generation sequencing methods (ONT).
