## Supplementary material for "Tissue-specific transcription footprinting using RNA PoI DamID (RAPID) in *C. elegans*": Table S6

### Sheet: Intestine_RAPID_vs_FACS
Supplementary table 6, Sheet 1. Functional enrichment analysis for genes detected in the intestine with different methods (RAPID versus FACS)
COMMON						Only-RAPID						Only-FACS
Category	RGS	AC	PValue	Bonferroni		Category	RGS	AC	PValue	Bonferroni		Category	RGS	AC	PValue	Bonferroni		RGS	input genes are listed with mapped annotations
Ribosome: subunit	68	92	7.05967e-29	1.49665e-26		Unknown	549	8160	1.42709e-23	1.84094e-21		Unknown	2299	8160	8.44683e-31	1.91743e-28
Metabolism: lipid	160	525	6.36799e-28	1.35001e-25		Proteolysis proteasome: E3	61	598	3.67199e-10	4.73687e-08		Metabolism: mitochondria	188	343	4.08048e-24	9.26268e-22
mRNA functions: processing	111	279	1.7113e-27	3.62797e-25		Stress response: C-type Lectin	34	257	8.81826e-09	1.13756e-06		Extracellular material: collagen	117	185	3.79405e-19	8.61248e-17
Metabolism: mitochondria	116	343	7.90103e-24	1.67502e-21		Transmembrane protein: seven transmembrane receptor	95	1461	7.80676e-06	0.00100707		mRNA functions: processing	141	279	2.32185e-16	5.27061e-14
Stress response: pathogen	62	177	3.68549e-14	7.81323e-12		Stress response: detoxification	20	151	8.56452e-06	0.00110482		Signaling: small GTPase	107	183	6.16471e-16	1.39939e-13
Transcription: general machinery: RNA Pol II	51	124	4.53016e-14	9.60394e-12		Transcription factor: NHR	26	259	3.9029e-05	0.00503475		Neuronal function: synaptic function	118	244	5.27547e-13	1.19753e-10
Metabolism: nucleotide	44	111	6.15264e-12	1.30436e-09		Metabolism: lipid	42	525	3.92273e-05	0.00506033		Transmembrane protein: other	136	308	1.82466e-12	4.14199e-10
mRNA functions: binding	40	103	8.79642e-11	1.86484e-08								Muscle function	49	62	2.56392e-11	5.82011e-09
Trafficking: ER/Golgi	36	87	1.84311e-10	3.90738e-08								Metabolism: lipid	190	525	1.4859e-10	3.37299e-08
Transcription: chromatin modification	42	117	2.19179e-10	4.64659e-08								Cell cycle: chromosome dynamics	44	65	7.60076e-09	1.72537e-06
Ribosome: EIF	29	60	6.31159e-10	1.33806e-07								Metabolism: other	85	190	1.28215e-08	2.91048e-06
Development: general	33	81	1.39601e-09	2.95954e-07								Transcription: general machinery: RNA Pol II	63	124	2.68185e-08	6.0878e-06
Signaling: lipid	34	102	4.65672e-08	9.87226e-06								Development: somatic	61	122	6.7873e-08	1.54072e-05
Metabolism: amino acid	30	82	5.29625e-08	1.1228e-05								DNA: replication	42	69	1.43757e-07	3.26328e-05
Signaling: small GTPase	48	183	5.95975e-08	1.26347e-05								mRNA functions: binding	52	103	4.73347e-07	0.00010745
Lysosome: Vacuolar ATPase	16	22	7.04671e-08	1.4939e-05								Major sperm protein	26	31	5e-07	0.0001135
Development: somatic	35	122	5.95788e-07	0.000126307								Metabolism: nucleotide	54	111	7.03341e-07	0.000159658
Metabolism: glycolysis	18	37	9.76832e-07	0.000207088								Trafficking: ER/Golgi	46	87	7.92465e-07	0.00017989
Transmembrane protein: other	63	308	1.38201e-06	0.000292985								Trafficking: vesicle targeting/fusion	38	65	1.14145e-06	0.000259109
Transmembrane protein: ER	14	24	3.1429e-06	0.000666295								Signaling: phosphatase	79	197	1.27443e-06	0.000289295
Ribosome: biogenesis	20	53	5.6426e-06	0.00119623								Signaling: lipid	49	102	2.91132e-06	0.000660871
Nucleic acid: binding	49	229	6.60956e-06	0.00140123								Extracellular material: matrix	37	67	4.23316e-06	0.000960928
Trafficking: vesicle targeting/fusion	22	65	8.21287e-06	0.00174113								Ribosome: biogenesis	32	53	4.67698e-06	0.00106167
Signaling: S/T kinase	22	66	1.0008e-05	0.00212169								Nucleic acid: binding	84	229	9.6052e-06	0.00218038
Cytoskeleton: other	24	77	1.03494e-05	0.00219407								Cytoskeleton: actin function	26	40	1.37612e-05	0.00312379
Metabolism: carbohydrate	25	83	1.11845e-05	0.00237111								Cytoskeleton: other	38	77	2.23256e-05	0.00506792
Nuclear pore: structure	14	28	1.20877e-05	0.0025626								Signaling: WNT	21	30	4.14542e-05	0.00941011
Proteolysis general: aspartate	15	33	1.44769e-05	0.00306911
Metabolism: 1CC	14	30	2.20563e-05	0.00467593
Chaperone: DnaJ domain	14	31	2.93299e-05	0.00621794
Proteolysis proteasome: ubiquitin peptidase	14	31	2.93299e-05	0.00621794
Metabolism: other	41	190	2.95523e-05	0.00626508
Transmembrane transport: ABC	18	51	3.35228e-05	0.00710683

### Sheet: Intestine_RAPID_vs_PAT
Supplementary table 6, Sheet 2. Functional enrichment analysis for genes detected in the intestine with different methods (RAPID versus PAT-seq)
COMMON						Only-RAPID						Only-PAT-seq
Category	RGS	AC	PValue	Bonferroni		Category	RGS	AC	PValue	Bonferroni		Category	RGS	AC	PValue	Bonferroni
Metabolism: lipid	168	525	5.51339e-32	1.1523e-29		Ribosome: subunit	64	92	4.8385e-47	6.67713e-45		Metabolism: mitochondria	165	343	4.05939e-26	9.05244e-24
mRNA functions: processing	104	279	1.09915e-24	2.29722e-22		Unknown	530	8160	1.47605e-17	2.03694e-15		Unknown	1711	8160	2.47126e-17	5.5109e-15
Metabolism: mitochondria	111	343	3.1799e-22	6.64599e-20		Transcription: chromatin structure	17	105	6.6257e-06	0.000914347		Signaling: small GTPase	92	183	2.59133e-16	5.77866e-14
Stress response: pathogen	60	177	1.44862e-13	3.02761e-11		Stress response: detoxification	19	151	4.78859e-05	0.00660825		Neuronal function: synaptic function	105	244	7.90704e-15	1.76327e-12
Metabolism: nucleotide	42	111	3.50595e-11	7.32744e-09								Transmembrane protein: other	114	308	1.81127e-12	4.03912e-10
Transcription: general machinery: RNA Pol II	44	124	6.65626e-11	1.39116e-08								mRNA functions: processing	102	279	4.26524e-11	9.51149e-09
Trafficking: ER/Golgi	36	87	1.16734e-10	2.43973e-08								Metabolism: other	79	190	5.12608e-11	1.14312e-08
Ribosome: EIF	28	60	1.56684e-09	3.27469e-07								Nucleic acid: binding	86	229	4.51599e-10	1.00707e-07
Development: somatic	40	122	3.02049e-09	6.31281e-07								Muscle function	37	62	5.75413e-09	1.28317e-06
Transcription: chromatin modification	38	117	9.03303e-09	1.8879e-06								Transcription: general machinery: RNA Pol II	52	124	6.88463e-08	1.53527e-05
Development: general	31	81	9.46423e-09	1.97802e-06								Proteolysis proteasome: E3	156	598	3.11005e-07	6.93542e-05
Lysosome: Vacuolar ATPase	17	22	1.14317e-08	2.38922e-06								Metabolism: lipid	140	525	4.28035e-07	9.54518e-05
mRNA functions: binding	35	103	1.33134e-08	2.78251e-06								Trafficking: vesicle targeting/fusion	33	65	6.24961e-07	0.000139366
Metabolism: amino acid	29	82	1.10397e-07	2.3073e-05								Transcription factor: NHR	81	259	7.89029e-07	0.000175953
Metabolism: glycolysis	18	37	7.67336e-07	0.000160373								Cytoskeleton: actin function	24	40	2.36878e-06	0.000528239
Proteolysis general: aspartate	17	33	8.39371e-07	0.000175429								Ribosome: biogenesis	28	53	2.37341e-06	0.000529269
Signaling: small GTPase	44	183	9.6623e-07	0.000201942								Metabolism: nucleotide	42	111	9.05095e-06	0.00201836
Metabolism: 1CC	16	30	1.23794e-06	0.00025873								Development: apoptosis	29	65	1.9756e-05	0.00440559
Signaling: lipid	29	102	4.35485e-06	0.000910164								DNA: replication	30	69	2.11378e-05	0.00471373
Transmembrane transport: solute carrier	44	197	4.9706e-06	0.00103886								Extracellular material: collagen	58	185	2.39939e-05	0.00535064
Transmembrane protein: other	60	308	5.3352e-06	0.00111506								Stress response: pathogen	56	177	2.65214e-05	0.00591428
Metabolism: carbohydrate	25	83	8.41065e-06	0.00175783
Transmembrane protein: ER	13	24	1.0744e-05	0.00224549
Ribosome: biogenesis	19	53	1.36178e-05	0.00284612
Trafficking: vesicle targeting/fusion	21	65	1.80476e-05	0.00377195
Transcription factor: NHR	51	259	1.96534e-05	0.00410756
Lysosome: autophagy	13	26	2.06321e-05	0.00431212
Signaling: S/T kinase	21	66	2.1783e-05	0.00455264
Non-coding RNA: small RNA	18	51	2.68915e-05	0.00562032
Signaling: MAPK	14	32	3.21347e-05	0.00671615
Cytoskeleton: intermediate filament protein	9	12	3.99262e-05	0.00834457

### Sheet: Intestine_FACS_vs_PAT 
Supplementary table 6, Sheet 3. Functional enrichment analysis for genes detected in the intestine with different methods (FACS versus PAT-seq)
COMMON						Only-FACS						Only-PAT-seq
Category	RGS	AC	PValue	Bonferroni		Category	RGS	AC	PValue	Bonferroni		Category	RGS	AC	PValue	Bonferroni
Metabolism: mitochondria	268	343	5.29796e-53	1.21853e-50		Unknown	1312	8160	6.4658e-40	1.2091e-37		Unknown	743	8160	1.78521e-27	2.62425e-25
mRNA functions: processing	200	279	1.57509e-36	3.6227e-34		Ribosome: subunit	75	92	1.19958e-33	2.24322e-31		Proteolysis proteasome: E3	115	598	5.46833e-26	8.03845e-24
Metabolism: lipid	268	525	1.1052e-29	2.54196e-27		Extracellular material: collagen	76	185	4.08983e-20	7.64798e-18		Transcription factor: NHR	64	259	5.60197e-20	8.2349e-18
Signaling: small GTPase	129	183	7.57779e-24	1.74289e-21		Major sperm protein	23	31	7.55849e-11	1.41344e-08		Stress response: C-type Lectin	43	257	2.67798e-09	3.93664e-07
Transcription: general machinery: RNA Pol II	94	124	2.4185e-19	5.56254e-17		Proteolysis general: metallopeptidase	41	124	2.47883e-09	4.63541e-07		Stress response: detoxification	25	151	5.61275e-06	0.000825074
Metabolism: nucleotide	78	111	4.51072e-15	1.03746e-12		Cell cycle: chromosome dynamics	29	65	2.58088e-09	4.82624e-07		Transmembrane protein: other	37	308	3.30163e-05	0.00485339
Trafficking: ER/Golgi	66	87	4.26938e-14	9.81957e-12		Signaling: hedgehog-like	34	90	3.644e-09	6.81428e-07
Transmembrane protein: other	137	308	1.05043e-12	2.41598e-10		Transcription: chromatin structure	33	105	2.17385e-07	4.0651e-05
Ribosome: EIF	51	60	1.61113e-12	3.7056e-10		Transmembrane protein: other	62	308	2.4995e-06	0.000467407
Trafficking: vesicle targeting/fusion	53	65	1.81862e-12	4.18283e-10		DNA: replication	22	69	1.74039e-05	0.00325453
Stress response: pathogen	94	177	2.18197e-12	5.01852e-10		Proteolysis general: inhibitor	21	66	2.73952e-05	0.0051229
Metabolism: other	98	190	2.77141e-12	6.37423e-10		Cytoskeleton: microtubule	31	128	4.14316e-05	0.00774772
mRNA functions: binding	66	103	1.02596e-11	2.35971e-09		Extracellular material: PGI	18	53	4.98531e-05	0.00932253
Ribosome: biogenesis	46	53	1.1816e-11	2.71768e-09
Neuronal function: synaptic function	113	244	1.31586e-11	3.02647e-09
Transcription: chromatin modification	70	117	2.50258e-11	5.75593e-09
Nucleic acid: binding	107	229	2.95391e-11	6.79399e-09
Development: general	56	81	4.39749e-11	1.01142e-08
Muscle function	46	62	4.43845e-10	1.02084e-07
Development: somatic	68	122	4.54621e-10	1.04563e-07
Metabolism: amino acid	52	82	1.88945e-09	4.34574e-07
Signaling: lipid	57	102	1.00694e-08	2.31595e-06
Metabolism: glycolysis	31	37	4.27715e-08	9.83744e-06
Cytoskeleton: actin function	32	40	5.50058e-08	1.26513e-05
Cytoskeleton: other	46	77	5.81443e-08	1.33732e-05
Signaling: S/T kinase	41	66	1.36247e-07	3.13369e-05
Trafficking: endocytosis	26	29	2.09935e-07	4.82851e-05
Metabolism: carbohydrate	46	83	2.96009e-07	6.8082e-05
Development: apoptosis	38	65	1.15631e-06	0.000265952
Transmembrane protein: ER	22	24	1.38813e-06	0.000319271
Lysosome: autophagy	22	26	3.38848e-06	0.000779351
Lysosome: Vacuolar ATPase	20	22	4.52048e-06	0.00103971
Metabolism: 1CC	23	30	6.42431e-06	0.00147759
Transmembrane transport: solute carrier	75	197	1.0174e-05	0.00234003
Nuclear pore: structure	21	28	2.02223e-05	0.00465114
Proteolysis proteasome: 19S	20	26	2.45242e-05	0.00564058
Non-coding RNA: small RNA	29	51	2.9625e-05	0.00681376

### Sheet: Muscle_RAPID_vs_FACS
Supplementary table 6, Sheet 4. Functional enrichment analysis for genes detected in the muscle with different methods (RAPID versus FACS)
COMMON						Only-RAPID						Only-FACS
Category	RGS	AC	PValue	Bonferroni		Category	RGS	AC	PValue	Bonferroni		Category	RGS	AC	PValue	Bonferroni
Ribosome: subunit	65	92	1.93298e-26	6.97806e-24		Unknown	477	5830	3.02403e-28	6.44119e-26		Metabolism: mitochondria	53	78	8.71006e-16	3.28369e-13
Muscle function	36	62	1.72289e-13	6.21964e-11		Unknown: regulated by multiple stresses	156	2248	2.06968e-07	4.40842e-05		Unknown: regulated by multiple stresses	449	2248	6.02687e-10	2.27213e-07
Development: somatic	48	122	1.74387e-12	6.29537e-10		Transmembrane transport: extracellular ligand gated channel	15	59	3.59452e-07	7.65633e-05		Major sperm protein	22	31	1.16357e-07	4.38666e-05
Ribosome: EIF	33	60	5.16385e-12	1.86415e-09		Neuronal function: synaptic function: neurotransmitter receptor	10	37	1.99292e-05	0.00424492		DNA: replication	32	69	3.50244e-07	0.000132042
Transmembrane protein: other	78	308	6.90488e-11	2.49266e-08		Transcription factor: homeodomain	16	97	2.00111e-05	0.00426236		Metabolism: nucleotide	42	111	5.12365e-07	0.000193162
Cytoskeleton: other	35	77	7.33043e-11	2.64629e-08								Ribosome: biogenesis	27	53	6.88324e-07	0.000259498
Metabolism: nucleotide	38	111	7.351e-09	2.65371e-06								Metabolism: other	59	190	8.18213e-07	0.000308466
mRNA functions: processing: splicing	26	54	7.45107e-09	2.68984e-06								Development: general	34	81	9.4097e-07	0.000354746
Neuronal function: synaptic function: other	19	28	1.30978e-08	4.72831e-06								Non-coding RNA: tRNA: production	30	67	1.41102e-06	0.000531955
mRNA functions: binding: RBM	21	36	1.63475e-08	5.90145e-06								mRNA functions: processing: splicing	26	54	2.46101e-06	0.0009278
Proteolysis proteasome: ubiquitin peptidase	19	31	4.33541e-08	1.56508e-05								Transcription: general machinery: RNA Pol II: TFIID	17	24	3.19482e-06	0.00120445
Metabolism: other	50	190	5.36338e-08	1.93618e-05								Metabolism: carbohydrate	33	83	3.42961e-06	0.00129296
Ribosome: biogenesis	23	53	2.31167e-07	8.34514e-05								Neuronal function: synaptic function: neuropeptide	45	139	6.28756e-06	0.00237041
Nucleic acid: binding: zinc finger	39	136	2.33994e-07	8.44719e-05								Proteolysis proteasome: E3	28	68	1.0829e-05	0.00408254
Signaling: small GTPase: Rho/Rac	21	46	3.95587e-07	0.000142807								mRNA functions: processing: snRNP	20	39	1.70028e-05	0.00641007
Development: general	27	81	1.51945e-06	0.000548521								Signaling: small GTPase: Ras	20	39	1.70028e-05	0.00641007
Signaling: S/T kinase	24	66	1.64838e-06	0.000595065								Transmembrane protein: other	77	308	1.99596e-05	0.00752475
mRNA functions: processing: helicase	20	47	1.75347e-06	0.000633004								DNA: repair	27	67	2.08894e-05	0.00787532
Proteolysis proteasome: E3: other	20	49	2.91235e-06	0.00105136
Neuronal function: synaptic function: vesicle trafficking	12	16	2.99306e-06	0.0010805
Metabolism: glycolysis	17	37	4.58924e-06	0.00165672
Transcription: chromatin modification: other	16	34	6.85462e-06	0.00247452
mRNA functions: processing: polyadenylation	13	23	1.11996e-05	0.00404307
Signaling: SH domain	10	13	1.73546e-05	0.00626501
Signaling: WNT	14	30	2.73208e-05	0.0098628

### Sheet: Muscle_RAPID_vs_PAT
Supplementary table 6, Sheet 5. Functional enrichment analysis for genes detected in the muscle with different methods (RAPID versus PAT-seq)
COMMON						Only-RAPID						Only-PAT-seq
Category	RGS	AC	PValue	Bonferroni		Category	RGS	AC	PValue	Bonferroni		Category	RGS	AC	PValue	Bonferroni
Muscle function	27	62	6.64248e-16	1.189e-13		Ribosome: subunit	62	92	6.5064e-25	1.29477e-22		Metabolism: mitochondria	53	343	1.40164e-09	2.57902e-07
Development: somatic	31	122	9.3557e-13	1.67467e-10		Neuronal function: synaptic function	69	244	6.77091e-12	1.34741e-09		mRNA functions: binding	24	103	6.85002e-08	1.2604e-05
Signaling: small GTPase	37	183	2.58771e-12	4.63201e-10		Unknown	1054	8160	2.01462e-11	4.00909e-09		Signaling: small GTPase	32	183	1.91757e-07	3.52834e-05
mRNA functions: processing	46	279	3.8529e-12	6.89669e-10		mRNA functions: processing	70	279	4.07574e-10	8.11072e-08		Unknown	585	8160	8.1609e-07	0.000150161
Transcription: chromatin modification	28	117	3.73056e-11	6.67771e-09		Transmembrane transport: potassium channel	39	121	1.14227e-08	2.27311e-06		Cytoskeleton: actin function	13	40	3.2411e-06	0.000596361
Cytoskeleton: other	22	77	2.58552e-10	4.62808e-08		Metabolism: other	51	190	1.34307e-08	2.67272e-06		Stress response: heat	11	30	7.17872e-06	0.00132089
Transmembrane protein: other	43	308	1.79742e-09	3.21739e-07		Metabolism: nucleotide	33	111	6.57872e-07	0.000130917		Metabolism: lipid	56	525	2.2661e-05	0.00416962
mRNA functions: binding	23	103	6.0234e-09	1.07819e-06		Metabolism: lipid	93	525	1.73119e-06	0.000344507		Extracellular material: collagen	27	185	2.98799e-05	0.0054979
Lysosome: Vacuolar ATPase	12	22	1.03072e-08	1.84499e-06		Metabolism: mitochondria	67	343	2.75599e-06	0.000548442		Metabolism: glycolysis	11	37	3.62574e-05	0.00667136
Nucleic acid: binding	33	229	6.28685e-08	1.12535e-05		Signaling: heteromeric G protein	41	172	4.12359e-06	0.000820594
Neuronal function: synaptic function	32	244	6.39455e-07	0.000114462		Transcription: general machinery: RNA Pol II	33	124	4.93213e-06	0.000981495
Signaling: S/T kinase	15	66	2.02652e-06	0.000362747		Signaling: lipid	29	102	6.20266e-06	0.00123433
Metabolism: lipid	51	525	2.26128e-06	0.00040477		Ribosome: EIF	21	60	8.82e-06	0.00175518
Transmembrane transport: other	13	51	3.25997e-06	0.000583535		Signaling: small GTPase	40	183	2.97029e-05	0.00591089
Ribosome: EIF	13	60	1.48242e-05	0.00265353
Signaling: phosphatase	25	197	1.62365e-05	0.00290633
Metabolism: mitochondria	35	343	3.04448e-05	0.00544961
Stress response: heat	9	30	3.57835e-05	0.00640525

### Sheet: Muscle_FACS_vs_PAT
Supplementary table 6, Sheet 6. Functional enrichment analysis for genes detected in the muscle with different methods (FACS versus PAT-seq)
COMMON						Only-FACS						Only-PAT-seq
Category	RGS	AC	PValue	Bonferroni		Category	RGS	AC	PValue	Bonferroni		Category	RGS	AC	PValue	Bonferroni
Signaling: small GTPase	68	183	3.948e-21	8.01445e-19		Metabolism: mitochondria	208	343	5.80953e-42	1.30133e-39		Unknown	314	8160	1.73595e-14	1.94427e-12
Metabolism: mitochondria	87	343	1.44407e-17	2.93145e-15		mRNA functions: processing	164	279	1.95216e-32	4.37283e-30		Extracellular material: collagen	18	185	7.76717e-07	8.69923e-05
mRNA functions: binding	46	103	2.96339e-17	6.01568e-15		Ribosome: subunit	78	92	4.19086e-23	9.38752e-21		Stress response: heat	7	30	1.41546e-05	0.00158531
mRNA functions: processing	76	279	5.4626e-17	1.10891e-14		Transcription: general machinery: RNA Pol II	79	124	4.36505e-18	9.77771e-16
Muscle function	35	62	7.3832e-16	1.49879e-13		Signaling: small GTPase	81	183	6.31254e-12	1.41401e-09
Development: somatic	41	122	2.78038e-12	5.64418e-10		Cell cycle: chromosome dynamics	44	65	2.03716e-11	4.56325e-09
Cytoskeleton: other	31	77	3.05785e-11	6.20744e-09		Metabolism: other	81	190	2.72703e-11	6.10855e-09
Transmembrane protein: other	65	308	1.23889e-10	2.51495e-08		Metabolism: lipid	163	525	3.00704e-11	6.73577e-09
Transcription: chromatin modification	37	117	1.27378e-10	2.58578e-08		Trafficking: ER/Golgi	50	87	7.27414e-11	1.62941e-08
Metabolism: lipid	92	525	1.7843e-10	3.62213e-08		Ribosome: biogenesis	38	53	1.39521e-10	3.12526e-08
Cytoskeleton: actin function	21	40	1.10135e-09	2.23573e-07		Nucleic acid: binding	87	229	5.51943e-10	1.23635e-07
Metabolism: glycolysis	20	37	1.85421e-09	3.76406e-07		Metabolism: nucleotide	55	111	5.85452e-10	1.31141e-07
Lysosome: Vacuolar ATPase	16	22	3.46467e-09	7.03329e-07		Signaling: lipid	52	102	7.8908e-10	1.76754e-07
Trafficking: endocytosis	17	29	1.21014e-08	2.45659e-06		Ribosome: EIF	38	60	1.77341e-09	3.97243e-07
Transcription: general machinery: RNA Pol II	34	124	1.40694e-08	2.85609e-06		Metabolism: carbohydrate	45	83	2.45563e-09	5.50062e-07
Trafficking: ER/Golgi	28	87	1.51288e-08	3.07115e-06		Metabolism: amino acid	42	82	2.80832e-08	6.29064e-06
Trafficking: vesicle targeting/fusion	23	65	6.85939e-08	1.39246e-05		DNA: replication	38	69	2.96792e-08	6.64814e-06
Signaling: S/T kinase	23	66	8.6008e-08	1.74596e-05		DNA: repair	36	67	1.07241e-07	2.4022e-05
Nucleic acid: binding	46	229	1.82271e-07	3.7001e-05		Development: general	39	81	2.93458e-07	6.57347e-05
Neuronal function: synaptic function	45	244	1.85363e-06	0.000376287		Major sperm protein	23	31	3.68703e-07	8.25896e-05
Development: general	22	81	5.14981e-06	0.00104541		Trafficking: vesicle targeting/fusion	34	65	3.82595e-07	8.57013e-05
Stress response: heat	13	30	8.27124e-06	0.00167906		Transcription: chromatin modification	48	117	5.95138e-07	0.000133311
Signaling: other	20	71	8.60464e-06	0.00174674		mRNA functions: binding	44	103	7.23531e-07	0.000162071
Metabolism: nucleotide	25	111	1.98683e-05	0.00403327		Neuronal function: synaptic function	78	244	1.23606e-06	0.000276877
Ribosome: EIF	17	60	3.7078e-05	0.00752684		Nuclear pore: structure	20	28	3.16848e-06	0.000709739
						Transmembrane protein: other	90	308	4.44804e-06	0.00099636
						Transcription: chromatin structure	42	105	4.74384e-06	0.00106262
						Non-coding RNA: small RNA	27	51	4.84817e-06	0.00108599
						Chaperone: DnaJ domain	20	31	9.55017e-06	0.00213924
						Development: somatic	45	122	1.19225e-05	0.00267064
						Unknown	1540	8160	1.19677e-05	0.00268076
						Protein modification: methyltransferase	32	75	2.21435e-05	0.00496015
						Proteolysis proteasome: ubiquitin peptidase	19	31	2.67918e-05	0.00600137
						Cell cycle: meiotic/mitotic spindle	16	23	3.7955e-05	0.00850192
