## Supplementary material for "Tissue-specific transcription footprinting using RNA PoI DamID (RAPID) in *C. elegans*": Table S7

### Sheet: Summary
Method category	Method	Molecular detection	Necessity for a cell-type specific promoter	Requirement for new transgenic lines	Specific large device requirement	Worm populations	Immuno- precipitation with inherent noise	Animal dissociation with possible cell stress	Sequencing dynamic range	Alternative splicing information	Sensibility	Use with rare tissues	Limiting factors	Specificities/advantages	PMID
Dissociation-based	FACS(FANS)/RNA-seq	mRNA	Yes	Possibility to use available markers	FACS	50'000-250'000 animals	No	Yes	High	Yes	High	Yes with material upscaling	Fragile cells are less easily recovered Cell/nucleus purity after sorting Stress during dissociation/sorting procedure Requirement for one known cell-type specific promoter	High dynamic range Possibility to use available markers Actual transcript profiling	22467213 25372608 26687621 26675724 30096138
	Whole animal scRNA-seq	mRNA	No	No	FACS/10x for cell distribution	50'000-150'000 animals	No	Yes	High overall but low detection per cell	Yes	Low	Yes but number of cells per tissue limited	Small representation of rare/fragile cells Shallow sequencing depth per cell High sequencing costs	No need for antibody No noise inherent to immunoprecipitation-based methods Holistic, covering many cell type in a single experiment	28818938 31488706
RNA tagging/pulling	SRT-seq	SL1-spliced mRNA	Yes	Yes	-	not specified	No	No	High	Yes	Limited to SL1	Not reported	Limited to SL1 transcripts Requirement for one known cell-type specific promoter	Nucleic acid-based (no immunoprecipitation-related noise)	27557708
	PAT-seq	mRNA bound to PAB-1	Yes	Yes	-	not specified	Yes	No	High	Yes		Yes with material upscaling	Immunoprecipitation-related noise Requirement for one known cell-type specific promoter	Information about currently PAB-bound mRNA	28348061
	TRAP-seq	mRNA bound to ribosome	Yes	Yes	-	30'000-50'000 animals	Yes	No	High	Yes		Yes	Immunoprecipitation-related noise Requirement for one known cell-type specific promoter	Information about currently translated mRNA	28648677 30580965
Polymerase footprint	RAPID	Methylated DNA	Yes	Partially (combinatorial Cre/lox)	-	4'000 animals	No	No	Limited by GATC frequency	No	Lower	Yes	Resolution limited by GATC density Low dynamic range Requirement for one known cell-type specific promoter Low temporal resolution (methylation accumulation)	Versatility (easily adaptable to TF footprinting) Scalability (cost-efficient and easy implementation for large sample numbers) Amenability to a low number of cells without increase in noise	This study
