## Supplementary material for "Tissue-specific transcription footprinting using RNA PoI DamID (RAPID) in *C. elegans*": Table S8

### Sheet: Blastomeres
Dam fusion	Tissue	File name fastq	File name bam filtered	All reads	Valid DamID reads
GFP	Intestine	DamIntestine_Muscle_pass_barcode02.fastq.gz	DamIntestine_Muscle_pass_barcode02.sorted_damid.bam	999090	623562
GFP	Intestine	DamIntestine_Muscle_pass_barcode04.fastq.gz	DamIntestine_Muscle_pass_barcode04.sorted_damid.bam	1863820	1227473
RPB-6	Intestine	Intestine_Muscle_pass_barcode05.fastq.gz	Intestine_Muscle_pass_barcode05.sorted_damid.bam	657598	305462
RPB-6	Intestine	Intestine_Muscle_pass_barcode12.fastq.gz	Intestine_Muscle_pass_barcode12.sorted_damid.bam	1577280	810871
GFP	Muscle	DamIntestine_Muscle_pass_barcode01.fastq.gz	DamIntestine_Muscle_pass_barcode01.sorted_damid.bam	2457175	1587301
GFP	Muscle	DamIntestine_Muscle_pass_barcode07.fastq.gz	DamIntestine_Muscle_pass_barcode07.sorted_damid.bam	1071169	677178
RPB-6	Muscle	Intestine_Muscle_pass_barcode10.fastq.gz	Intestine_Muscle_pass_barcode10.sorted_damid.bam	1838224	1099937
RPB-6	Muscle	Intestine_Muscle_pass_barcode11.fastq.gz	Intestine_Muscle_pass_barcode11.sorted_damid.bam	2304862	1340845
GFP	Y	DamGRY_DamID_pass_barcode05.fastq.gz	DamGRY_DamID_pass_barcode05.sorted_damid.bam	1656486	659863
GFP	Y	DamGRY_DamID_pass_barcode12.fastq.gz	DamGRY_DamID_pass_barcode12.sorted_damid.bam	1869228	655373
RPB-6	Y	YGR_rpb-6_DamID_pass_barcode01.fastq.gz	YGR_rpb-6_DamID_pass_barcode01.sorted_damid.bam	4609771	1199871
RPB-6	Y	YGR_rpb-6_DamID_pass_barcode04.fastq.gz	YGR_rpb-6_DamID_pass_barcode04.sorted_damid.bam	1965576	828428

### Sheet: YA
Dam fusion	Tissue	File name fastq	File name bam filtered	All mapped reads	Valid DamID reads
GFP	Intestine	DamIntestine_DamID_2_pass_barcode06.fastq.gz	DamIntestine_DamID_2_pass_barcode06.sorted_damid.bam	923726	635848
GFP	Intestine	DamIntestine_DamID_2_pass_barcode12.fastq.gz	DamIntestine_DamID_2_pass_barcode12.sorted_damid.bam	1040133	667580
RPB-6	Intestine	Intestine_DamID_2_pass_barcode05.fastq.gz	Intestine_DamID_2_pass_barcode05.sorted_damid.bam	925830	601895
RPB-6	Intestine	Intestine_DamID_2_pass_barcode11.fastq.gz	Intestine_DamID_2_pass_barcode11.sorted_damid.bam	654936	388161
GFP	Muscle	DamMuscle_DamID_pass_barcode08.fastq.gz	DamMuscle_DamID_pass_barcode08.sorted_damid.bam	2403899	1602611
GFP	Muscle	DamMuscle_DamID_pass_barcode11.fastq.gz	DamMuscle_DamID_pass_barcode11.sorted_damid.bam	6069738	4052911
RPB-6	Muscle	Muscle_DamID_pass_barcode09.fastq.gz	Muscle_DamID_pass_barcode09.sorted_damid.bam	4390733	2818242
RPB-6	Muscle	Muscle_DamID_pass_barcode12.fastq.gz	Muscle_DamID_pass_barcode12.sorted_damid.bam	3848515	2452845
GFP	Worm_wide	DamWorm_Wide_Starved_pass_barcode01.fastq.gz	DamWorm_Wide_Starved_pass_barcode01.sorted_damid.bam	5547097	2394249
GFP	Worm_wide	DamWorm_Wide_Starved_pass_barcode04.fastq.gz	DamWorm_Wide_Starved_pass_barcode04.sorted_damid.bam	3931529	1723329
RPB-6	Worm_wide	Worm_Wide_Starved_pass_barcode02.fastq.gz	Worm_Wide_Starved_pass_barcode02.sorted_damid.bam	1659216	1096414
RPB-6	Worm_wide	Worm_Wide_Starved_pass_barcode05.fastq.gz	Worm_Wide_Starved_pass_barcode05.sorted_damid.bam	1896491	1171922
GFP	XXX	DamXXX_DamID_pass_barcode05.fastq.gz	DamXXX_DamID_pass_barcode05.sorted_damid.bam	1497571	933195
GFP	XXX	DamXXX_DamID_pass_barcode08.fastq.gz	DamXXX_DamID_pass_barcode08.sorted_damid.bam	1235358	837830
RPB-6	XXX	XXX_DamID_pass_barcode07.fastq.gz	XXX_DamID_pass_barcode07.sorted_damid.bam	1551848	998087
RPB-6	XXX	XXX_DamID_pass_barcode10.fastq.gz	XXX_DamID_pass_barcode10.sorted_damid.bam	1028478	684604
